# CAZyme domain architectures suggest fine-scale functional differentiation among anaerobic fungi and bacteria during lignocellulose conversion to volatile fatty acids

**DOI:** 10.64898/2026.02.09.704939

**Authors:** Christopher E. Lawson, Joel P. Howard, Thomas S. Lankiewicz, James B. Brown, Steven W. Singer, Héctor García Martín, Michelle A. O’Malley

## Abstract

Anaerobic fermentation with microbial communities (microbiomes) is an emerging platform for conversion of lignocellulosic biomass to biofuels and bioproducts. The process relies on diverse anaerobic microbes that interact to deconstruct and convert lignocellulosic biomass into a range of products, such as volatile fatty acids (VFAs), which can be achieved by arresting methanogenesis during fermentation. However, defining the distinct functional roles played by various fungi and bacteria during anaerobic biodegradation remains poorly understood. Here, we performed parallel enrichment experiments from cow faeces, goat faeces, and anaerobic digester sludge, selecting for fungal or bacterial dominated communities that convert sorghum biomass into VFAs. Subsequently we reconstructed metabolic networks across these enrichments based on recovered bacterial metagenome-assembled genomes (MAGs) and fungal isolate genomes and profiled their metabolic activity using metatranscriptomics to identify potential functional niches. Our findings implicate diverse bacteria affiliated with the Bacteroidales and Lachnospiraceae in the direct conversion of lignocellulosic biomass to propionate and butyrate, respectively, whereas *Neocallimastix*-dominated fungal enrichments converted lignocellulose to lactate, acetate and formate. Analysis of carbohydrate-active enzymes (CAZymes) revealed fine-scale differences between microbes that expressed unique multi-functional enzymes linking two or more CAZymes together with distinct carbohydrate binding motifs, implicating lignocellulose structure as a key driver of selection and niche differentiation. Most of these multi-functional enzymes localized complementary degradation functions together, likely conferring synergistic degradation effects within and between microbiome members. We anticipate that these findings will help inform efforts to develop synthetic microbiomes with tailored functionality for low-cost conversion of lignocellulosic biomass to fuels and bio-based chemicals.
