## Supplementary material for "CAZyme domain architectures suggest fine-scale functional differentiation among anaerobic fungi and bacteria during lignocellulose conversion to volatile fatty acids": Supp Data 1

### Sheet: A - Cow MAGs
Bin	Classification	Gram stain	bin_size_bp	bin_gc_mean	completeness	redundancy	strain_heterogeneity	RNA 95% Cutoff Mean Pct Mapped	RNA 95% Cutoff SD Pct Mapped	DNA 95% Cutoff Mean Pct Mapped	DNA 95% Cutoff SD Pct Mapped
Lachnospiraceae_1_C	d__Bacteria;p__Bacillota_A;c__Clostridia;o__Lachnospirales;f__Lachnospiraceae;g__AC2028;s__AC2028 sp017469945	positive	2025717	36.48	95.81	1.34	0	36.5453	1.20275	24.7611	2.70377
Prevotella_1_C	d__Bacteria;p__Bacteroidota;c__Bacteroidia;o__Bacteroidales;f__Bacteroidaceae;g__Prevotella;s__Prevotella sp002351725	positive	1721702	50.77	82.32	2.57	60	7.58465	1.08242	12.697	3.79865
Anaeroplasma_1_C	d__Bacteria;p__Bacillota;c__Bacilli;o__Acholeplasmatales;f__Anaeroplasmataceae;g__Anaeroplasma;s__Anaeroplasma sp017388605	negative	1375618	59.49	56.93	2.87	0	8.34927	0.534545	3.37665	0.380132
Treponema_1_C	d__Bacteria;p__Spirochaetota;c__Spirochaetia;o__Treponematales;f__Treponemataceae;g__Treponema_D;s__Treponema_D sp902785455	negative	2676196	56.41	75.61	1.56	0	5.72282	0.8249	2.43653	0.181403
Lachnospiraceae_3_C	d__Bacteria;p__Bacillota_A;c__Clostridia;o__Lachnospirales;f__Lachnospiraceae;g__UBA1712;s__	negative	2238060	54.19	94.84	0	0	5.66653	0.215447	5.78171	3.8123
Lachnospiraceae_4_C	d__Bacteria;p__Bacillota_A;c__Clostridia;o__Lachnospirales;f__Lachnospiraceae;g__UBA1258;s__UBA1258 sp024680435	positive	4177168	42.78	92.46	25.87	36.99	5.3834	1.54124	7.47183	3.4069
Desulfovibrio_1_C	d__Bacteria;p__Desulfobacterota;c__Desulfovibrionia;o__Desulfovibrionales;f__Desulfovibrionaceae;g__Desulfovibrio;s__Desulfovibrio piger	negative	2319352	45.36	88.41	0.77	0	5.05582	0.102545	3.49142	0.279161
Cryptobacteroides_2_C	d__Bacteria;p__Bacteroidota;c__Bacteroidia;o__Bacteroidales;f__UBA932;g__Cryptobacteroides;s__	negative	3978079	46.01	99.63	0.97	33.33	4.87971	0.830915	3.00747	2.13604
Lachnospiraceae_2_C	d__Bacteria;p__Bacillota_A;c__Clostridia;o__Lachnospirales;f__Lachnospiraceae;g__G11;s__G11 sp900103495	negative	2524651	44.27	93.36	0.7	75	4.55259	0.753874	3.80534	1.42554
Sphaerochaetaceae_1_C	d__Bacteria;p__Spirochaetota;c__Spirochaetia;o__Sphaerochaetales;f__Sphaerochaetaceae;g__UBA9732;s__UBA9732 sp003456855	negative	2332276	43.78	70.81	1.21	0	3.27255	0.0694245	4.19933	0.727902
Bacilli_1_C	d__Bacteria;p__Bacillota;c__Bacilli;o__RFN20;f__CAG-826;g__UBA4951;s__	negative	787178	34.92	41.51	0	0	2.59599	0.295611	2.15965	0.341227
Enterocloster_1_C	d__Bacteria;p__Bacillota_A;c__Clostridia;o__Lachnospirales;f__Lachnospiraceae;g__Enterocloster;s__Enterocloster clostridioformis	positive	2099711	59.71	85.02	3.98	0	1.55509	0.126217	2.01524	0.339334
Lachnospiraceae_6_C	d__Bacteria;p__Bacillota_A;c__Clostridia;o__Lachnospirales;f__Lachnospiraceae;g__XBD2001;s__XBD2001 sp900116395	negative	1921297	55.02	90.95	1.44	0	1.49125	0.27679	2.34556	1.28204
Prevotella_2_C	d__Bacteria;p__Bacteroidota;c__Bacteroidia;o__Bacteroidales;f__Bacteroidaceae;g__Prevotella;s__Prevotella sp900314985	positive	2613021	63.24	99.41	0.59	0	1.37316	0.232665	2.21247	1.44153
Oscillospiraceae_1_C	d__Bacteria;p__Bacillota_A;c__Clostridia;o__Oscillospirales;f__Oscillospiraceae;g__UBA738;s__	positive	2920598	49.05	89.31	2.41	61.9	0.789779	0.0979913	0.578041	0.131904
Butyrivibrio_1_C	d__Bacteria;p__Bacillota_A;c__Clostridia;o__Lachnospirales;f__Lachnospiraceae;g__Butyrivibrio;s__Butyrivibrio sp017940685	negative	2057908	39.88	89.1	3.68	9.09	0.764383	0.160662	1.32205	0.144045
Bacteroidales_1_C	d__Bacteria;p__Bacteroidota;c__Bacteroidia;o__Bacteroidales;f__P3;g__UBA1711;s__	negative	2973126	43.54	98.47	0.48	0	0.730818	0.174202	0.569139	0.204278
Bacteroides_1_C	d__Bacteria;p__Bacteroidota;c__Bacteroidia;o__Bacteroidales;f__Bacteroidaceae;g__Bacteroides;s__Bacteroides uniformis	negative	4940883	50.74	99.94	0.06	0	0.640309	0.00732738	5.67458	2.05527
Butyricicoccaceae_1_C	d__Bacteria;p__Bacillota_A;c__Clostridia;o__Oscillospirales;f__Butyricicoccaceae;g__UBA4644;s__UBA4644 sp017394205	positive	3484797	42.63	100	0.7	33.33	0.518371	0.059074	0.225929	0.0512301
Faecalicoccus_1_C	d__Bacteria;p__Bacillota;c__Bacilli;o__Erysipelotrichales;f__Erysipelotrichaceae;g__Faecalicoccus;s__Faecalicoccus sp900546545	positive	825356	57.53	49.13	1	0	0.421154	0.0491457	0.60701	0.158388
Bacteroidaceae_1_C	d__Bacteria;p__Bacteroidota;c__Bacteroidia;o__Bacteroidales;f__Bacteroidaceae;g__UBA4372;s__	negative	2667304	43.56	97.46	1.21	0	0.378662	0.00916917	0.517332	0.209595
Bianqueaceae_1_C	d__Bacteria;p__Bacillota_A;c__Clostridia;o__Lachnospirales;f__Bianqueaceae;g__RUG159;s__RUG159 sp900316145	negative	2371446	31.87	98.67	1.33	0	0.327846	0.0543929	0.292726	0.0395252
Cryptobacteroides_1_C	d__Bacteria;p__Bacteroidota;c__Bacteroidia;o__Bacteroidales;f__UBA932;g__Cryptobacteroides;s__Cryptobacteroides sp002393895	negative	4447778	46.34	98.51	0.37	0	0.318985	0.0112376	1.78837	0.357252
Streptococcus_1_C	d__Bacteria;p__Bacillota;c__Bacilli;o__Lactobacillales;f__Streptococcaceae;g__Streptococcus;s__Streptococcus equinus	positive	3157154	46.65	90.98	25.81	93.81	0.178823	0.00230014	0.627486	0.329193
Lachnospiraceae_5_C	d__Bacteria;p__Bacillota_A;c__Clostridia;o__Lachnospirales;f__Lachnospiraceae;g__SIG280;s__	positive	1727680	37.58	98.19	2.26	100	0.173711	0.0144033	0.578796	0.0606548
Synergistes_1_C	d__Bacteria;p__Synergistota;c__Synergistia;o__Synergistales;f__Synergistaceae;g__Synergistes;s__Synergistes jonesii	negative	1871208	53.11	56.77	1.09	16.67	0.153904	0.0140298	0.0884698	0.00403117
Eubacterium_1_C	d__Bacteria;p__Bacillota_A;c__Clostridia;o__Lachnospirales;f__Lachnospiraceae;g__Eubacterium_G;s__	positive	1291378	46.93	97.75	1.12	0	0.152601	0.00974331	1.47227	0.528995
Christensenellales_1_C	d__Bacteria;p__Bacillota_A;c__Clostridia;o__Christensenellales;f__UBA3700;g__UBA3700;s__	positive	4470519	50.46	98.76	0.33	0	0.139155	0.00569052	0.141958	0.0134439
Phocaeicola_1_C	d__Bacteria;p__Bacteroidota;c__Bacteroidia;o__Bacteroidales;f__Bacteroidaceae;g__Phocaeicola;s__Phocaeicola sp017420875	negative	2808206	39.27	96.5	1.01	0	0.10523	0.00921762	0.818737	0.343944
Escherichia_1_C	d__Bacteria;p__Pseudomonadota;c__Gammaproteobacteria;o__Enterobacterales;f__Enterobacteriaceae;g__Escherichia;s__Escherichia coli	negative	2364325	62	88.51	7.06	0	0.0761155	0.024287	3.64057	1.20966
Avilachnospira_1_C	d__Bacteria;p__Bacillota_A;c__Clostridia;o__Lachnospirales;f__Lachnospiraceae;g__Avilachnospira;s__	negative	2695015	60.91	94.05	0	0	0.040324	0.00772199	0.583241	0.34334
Enterococcus_1_C	d__Bacteria;p__Bacillota;c__Bacilli;o__Lactobacillales;f__Enterococcaceae;g__Enterococcus_D;s__Enterococcus_D casseliflavus	positive	3144587	43.32	97.46	1.57	0	0.0368308	0.00240233	0.332212	0.0761517
Succinivibrio_1_C	d__Bacteria;p__Pseudomonadota;c__Gammaproteobacteria;o__Enterobacterales_A;f__Succinivibrionaceae;g__Succinivibrio;s__Succinivibrio dextrinosolvens_B	negative	1836109	41.55	79.49	1.92	0	0.024846	0.00211756	0.379748	0.173636

### Sheet: B - Goat MAGs
Bin	Classification	gram stain	bin_size_bp	bin_gc_mean	completeness	redundancy	strain_heterogeneity	RNA 95% Cutoff Mean Pct Mapped	RNA 95% Cutoff SD Pct Mapped	DNA 95% Cutoff Mean Pct Mapped	DNA 95% Cutoff SD Pct Mapped
Ruminococcaceae_1_G	d__Bacteria;p__Bacillota_A;c__Clostridia;o__Oscillospirales;f__Ruminococcaceae;g__Firm-04;s__Firm-04 sp002395085	positive	4183576	52.51	98.66	1.01	0	19.2736	0.168632	7.2367	6.85501
Lachnospiraceae_4_G	d__Bacteria;p__Bacillota_A;c__Clostridia;o__Lachnospirales;f__Lachnospiraceae;g__Acetatifactor;s__Acetatifactor sp017527205	negative	4366165	46.82	98.55	3.62	0	18.8939	0.330932	13.3596	1.42438
Bacteroidales_1_G	d__Bacteria;p__Bacteroidota;c__Bacteroidia;o__Bacteroidales;f__UBA932;g__Bact-11;s__Bact-11 sp002361615	positive	2861703	56.66	94.52	0.48	0	12.2503	0.917535	5.98672	3.78305
Lachnospiraceae_5_G	d__Bacteria;p__Bacillota_A;c__Clostridia;o__Lachnospirales;f__Lachnospiraceae;g__UBA1712;s__	negative	3084961	49.31	89.31	0.48	0	9.79833	0.995619	5.72024	3.19208
Desulfovibrio_2_G	d__Bacteria;p__Desulfobacterota;c__Desulfovibrionia;o__Desulfovibrionales;f__Desulfovibrionaceae;g__Desulfovibrio;s__Desulfovibrio sp002369295	negative	2686837	64.26	97.04	0.07	0	6.2214	0.948614	1.16001	0.14528
Lachnospiraceae_7_G	d__Bacteria;p__Bacillota_A;c__Clostridia;o__Lachnospirales;f__Lachnospiraceae;g__JAILDL01;s__JAILDL01 sp024689465	negative	2853176	39.4	96.5	1.5	0	5.59792	0.249001	9.14524	3.02094
Ruminococcaceae_2_G	d__Bacteria;p__Bacillota_A;c__Clostridia;o__Oscillospirales;f__Ruminococcaceae;g__Ruminococcus_D;s__Ruminococcus_D albus_C	positive	3084221	48.08	90.05	3.3	62.5	4.53754	0.851625	0.824243	0.379809
Lachnospiraceae_6_G	d__Bacteria;p__Bacillota_A;c__Clostridia;o__Lachnospirales;f__Lachnospiraceae;g__UBA1258;s__UBA1258 sp024680435	negative	2910389	47.25	96.97	0.48	0	4.37716	0.506093	6.66121	1.48242
Prevotella_1_G	d__Bacteria;p__Bacteroidota;c__Bacteroidia;o__Bacteroidales;f__Bacteroidaceae;g__Prevotella;s__	negative	3510704	47.16	99.26	0	0	2.73219	0.270978	5.1482	2.66594
Lachnospiraceae_2_G	d__Bacteria;p__Bacillota_A;c__Clostridia;o__Lachnospirales;f__Lachnospiraceae;g__CAG-590;s__CAG-590 sp017469275	positive	3622812	39.01	94.8	3.36	0	2.31287	0.105301	2.2616	1.17586
Lachnospiraceae_1_G	d__Bacteria;p__Bacillota_A;c__Clostridia;o__Lachnospirales;f__Lachnospiraceae;g__Wujia;s__	positive	2445797	37.55	94.97	2.37	60	2.207	0.612858	1.96985	0.863774
Pyramidobacter_1_G	d__Bacteria;p__Synergistota;c__Synergistia;o__Synergistales;f__Dethiosulfovibrionaceae;g__Pyramidobacter;s__Pyramidobacter sp002007215	negative	2487860	60.65	100	0	0	1.77278	0.181425	2.36011	0.0989513
Anaeroplasma_1_G	d__Bacteria;p__Bacillota;c__Bacilli;o__Acholeplasmatales;f__Anaeroplasmataceae;g__Anaeroplasma;s__Anaeroplasma sp017388605	negative	1776296	33.1	93.33	1.33	0	1.60719	0.164954	1.05826	0.179548
Ruminococcaceae_3_G	d__Bacteria;p__Bacillota_A;c__Clostridia;o__Oscillospirales;f__Ruminococcaceae;g__Firm-04;s__Firm-04 sp001603005	positive	2578278	51.66	84.84	5	40	1.36428	0.173133	0.861717	1.24862
Desulfovibrio_1_G	d__Bacteria;p__Desulfobacterota;c__Desulfovibrionia;o__Desulfovibrionales;f__Desulfovibrionaceae;g__Desulfovibrio;s__Desulfovibrio desulfuricans_D	negative	3804485	64.33	92.39	1.57	0	1.26886	0.0639327	1.53049	0.327756
Sphaerochaetaceae_1_G	d__Bacteria;p__Spirochaetota;c__Spirochaetia;o__Sphaerochaetales;f__Sphaerochaetaceae;g__UBA9732;s__UBA9732 sp003456855	negative	2611843	50.31	94.25	2.27	0	1.12015	0.224296	3.39044	0.780996
Bacteroides_3_G	d__Bacteria;p__Bacteroidota;c__Bacteroidia;o__Bacteroidales;f__Bacteroidaceae;g__Bacteroides;s__Bacteroides uniformis	negative	4609310	46.95	97.48	1.03	20	0.445089	0.0199793	3.05181	0.307977
Ruminococcaceae_4_G	d__Bacteria;p__Bacillota_A;c__Clostridia;o__Oscillospirales;f__Ruminococcaceae;g__Ruminococcus_D;s__	positive	3682925	53.53	87.26	1.59	40	0.528615	0.0232533	0.547024	0.1542
Cryptobacteroides_1_G	d__Bacteria;p__Bacteroidota;c__Bacteroidia;o__Bacteroidales;f__UBA932;g__Cryptobacteroides;s__Cryptobacteroides sp900318565	negative	3162812	54.92	92.05	1.35	50	0.410721	0.0301017	1.14245	0.0340926
Bacteroides_1_G	d__Bacteria;p__Bacteroidota;c__Bacteroidia;o__Bacteroidales;f__Bacteroidaceae;g__Bacteroides;s__Bacteroides sp902362375	negative	6643944	41.7	99.19	5.84	35.71	0.320613	0.00989634	6.81963	1.34517
Slackia_1_G	d__Bacteria;p__Actinomycetota;c__Coriobacteriia;o__Coriobacteriales;f__Eggerthellaceae;g__Slackia;s__Slackia heliotrinireducens	positive	2823342	60.21	100	2.42	25	0.411338	0.041684	0.967673	0.188804
Enteromonas_1_G	d__Bacteria;p__Bacillota;c__Bacilli;o__RFN20;f__CAG-826;g__Enteromonas;s__Enteromonas sp017450325	negative	2254608	52.29	92.03	2.25	0	0.424786	0.0159846	0.502888	0.018108
Bacteroides_2_G	d__Bacteria;p__Bacteroidota;c__Bacteroidia;o__Bacteroidales;f__Bacteroidaceae;g__Bacteroides;s__Bacteroides thetaiotaomicron	negative	6524743	42.87	96.55	3.13	90.48	0.489225	0.0943084	11.8153	2.43796
Bacteroidaceae_1_G	d__Bacteria;p__Bacteroidota;c__Bacteroidia;o__Bacteroidales;f__Bacteroidaceae;g__UBA2918;s__UBA2918 sp902788865	negative	2748494	48.66	95.13	1.3	0	0.350361	0.0507714	1.07505	0.18996
Ventricola_1_G	d__Bacteria;p__Bacillota_A;c__Clostridia;o__Christensenellales;f__CAG-74;g__Ventricola;s__	positive	1609178	34.05	81.04	0.84	0	0.2793	0.0410854	0.278693	0.0467099
Cryptobacteroides_2_G	d__Bacteria;p__Bacteroidota;c__Bacteroidia;o__Bacteroidales;f__UBA932;g__Cryptobacteroides;s__Cryptobacteroides sp017455065	negative	2027433	57.52	87.86	0.81	33.33	0.25887	0.0211037	0.702548	0.0484337
Fimenecus_1_G	d__Bacteria;p__Bacillota_A;c__Clostridia;o__Oscillospirales;f__Acutalibacteraceae;g__Fimenecus;s__	negative	1802853	47.22	80.09	5.09	0	0.233524	0.007733	0.342996	0.246668
Phascolarctobacterium_1_G	d__Bacteria;p__Bacillota_C;c__Negativicutes;o__Acidaminococcales;f__Acidaminococcaceae;g__Phascolarctobacterium;s__Phascolarctobacterium faecium	negative	1844215	45.2	84.3	3.43	0	0.167453	0.0140239	0.401523	0.0236773
Bacilli_1_G	d__Bacteria;p__Bacillota;c__Bacilli;o__RFN20;f__CAG-826;g__RUG13091;s__	negative	1052104	35.91	74.35	2.81	33.33	0.142681	0.0168476	0.263037	0.13956
Streptococcus_1_G	d__Bacteria;p__Bacillota;c__Bacilli;o__Lactobacillales;f__Streptococcaceae;g__Streptococcus;s__Streptococcus equinus	positive	1658336	37.82	94.33	10.09	15.38	0.0916638	0.00840286	0.425628	0.0302431
Lachnospiraceae_3_G	d__Bacteria;p__Bacillota_A;c__Clostridia;o__Lachnospirales;f__Lachnospiraceae;g__Eubacterium_G;s__	positive	1719612	63.45	62.17	2.33	0	0.0619819	0.01056	0.788183	0.209493
Escherichia_1_G	d__Bacteria;p__Pseudomonadota;c__Gammaproteobacteria;o__Enterobacterales;f__Enterobacteriaceae;g__Escherichia;s__Escherichia coli	negative	2606942	51.93	50.98	7.82	94.81	0.0483603	0.00635206	2.20093	0.462469

### Sheet: C - Digester MAGs
bin name	classifiaction	gram stain	bin_size_bp	bin_gc_mean	completeness	redundancy	strain_heterogeneity	RNA 95% Cutoff Mean Pct Mapped	RNA 95% Cutoff SD Pct Mapped	DNA 95% Cutoff Mean Pct Mapped	DNA 95% Cutoff SD Pct Mapped
Clostridium_1_D	d__Bacteria;p__Bacillota_A;c__Clostridia;o__Lachnospirales;f__Lachnospiraceae;g__Clostridium_AI;s__	positive	4441329	37.58	98.66	1.68	0	38.7817	4.15751	11.9856	3.82308
Bacteroides_3_D	d__Bacteria;p__Bacteroidota;c__Bacteroidia;o__Bacteroidales;f__Bacteroidaceae;g__Bacteroides;s__Bacteroides uniformis	negative	4517065	46.33	98.88	0	0	31.8205	3.24565	30.4917	1.59419
Bacteroides_1_D	d__Bacteria;p__Bacteroidota;c__Bacteroidia;o__Bacteroidales;f__Bacteroidaceae;g__Bacteroides_I;s__Bacteroides_I graminisolvens	negative	3368637	41.68	96.62	0.8	0	7.56901	0.253041	30.632	1.42546
Macellibacteroides_1_D	d__Bacteria;p__Bacteroidota;c__Bacteroidia;o__Bacteroidales;f__Tannerellaceae;g__Macellibacteroides;s__Macellibacteroides fermentans	positive	3947720	41.75	99.23	1.35	0	3.87333	0.304682	4.5146	0.207602
Scatacola_1_D	d__Bacteria;p__Pseudomonadota;c__Alphaproteobacteria;o__RF32;f__CAG-239;g__Scatacola_A;s__Scatacola_A faecigallinarum	positive	1786347	49.54	97.85	0	0	3.34344	0.335633	1.26543	0.187609
Avimicrobium_1_D	d__Bacteria;p__Bacillota_A;c__Clostridia;o__Oscillospirales;f__Ruminococcaceae;g__Avimicrobium;s__Avimicrobium caecorum	negative	2290247	56.49	83.11	3.19	33.33	2.44922	0.281643	0.53344	0.020401
Sphaerochaeta_1_D	d__Bacteria;p__Spirochaetota;c__Spirochaetia;o__Sphaerochaetales;f__Sphaerochaetaceae;g__Sphaerochaeta;s__Sphaerochaeta sp012514185	negative	2907923	52.82	89.08	11.44	91.3	2.08252	0.124175	1.81847	0.636228
Dethiosulfovibrio_1_D	d__Bacteria;p__Synergistota;c__Synergistia;o__Synergistales;f__Dethiosulfovibrionaceae;g__Dethiosulfovibrio;s__	negative	1957694	54.71	80.89	1.31	25	1.9219	0.155948	0.356646	0.00974323
Enterocloster_1_D	d__Bacteria;p__Bacillota_A;c__Clostridia;o__Lachnospirales;f__Lachnospiraceae;g__Enterocloster;s__Enterocloster bolteae	positive	5572194	50.56	96.5	2.81	15.38	1.58048	0.0416441	2.77669	0.558814
Bacteroides_2_D	d__Bacteria;p__Bacteroidota;c__Bacteroidia;o__Bacteroidales;f__Bacteroidaceae;g__Bacteroides;s__Bacteroides cellulosilyticus	negative	6774867	42.8	90.52	42.03	92.5	1.10891	0.115342	3.98392	0.404073
Aminobacterium_1_D	d__Bacteria;p__Synergistota;c__Synergistia;o__Synergistales;f__Aminobacteriaceae;g__Aminobacterium;s__Aminobacterium sp002432275	negative	2237004	41.58	100	6.93	60	1.06307	0.188475	1.21738	0.179297
Kineothrix_1_D	d__Bacteria;p__Bacillota_A;c__Clostridia;o__Lachnospirales;f__Lachnospiraceae;g__Kineothrix;s__	positive	3301371	43.91	85.39	1.85	16.67	0.893668	0.0272677	0.81613	0.473092
Oscillibacter_1_D	d__Bacteria;p__Bacillota_A;c__Clostridia;o__Oscillospirales;f__Oscillospiraceae;g__Oscillibacter;s__Oscillibacter ruminantium	negative	3557918	56.45	95.4	20.01	14.75	0.866361	0.0413357	0.945444	0.173727
Enterococcus_1_D	d__Bacteria;p__Bacillota;c__Bacilli;o__Lactobacillales;f__Enterococcaceae;g__Enterococcus_C;s__Enterococcus_C asini	positive	2023457	45.5	85.04	2.34	58.33	0.753218	0.0859048	0.526893	0.216036
Phascolarctobacterium_1_D	d__Bacteria;p__Bacillota_C;c__Negativicutes;o__Acidaminococcales;f__Acidaminococcaceae;g__Phascolarctobacterium;s__Phascolarctobacterium sp900545535	negative	2249078	47.4	94.77	2.22	16.67	0.585656	0.0204755	0.754586	0.0532993
Eggerthella_1_D	d__Bacteria;p__Actinomycetota;c__Coriobacteriia;o__Coriobacteriales;f__Eggerthellaceae;g__Eggerthella;s__Eggerthella lenta	positive	2319493	63.06	61.05	5.4	26.09	0.353323	0.134309	0.366084	0.0474167
Lacrimispora_1_D	d__Bacteria;p__Bacillota_A;c__Clostridia;o__Lachnospirales;f__Lachnospiraceae;g__Lacrimispora;s__	positive	2842025	45.69	62.9	2.09	28.57	0.184879	0.00158001	0.55355	0.059377
Streptococcus_1_D	d__Bacteria;p__Bacillota;c__Bacilli;o__Lactobacillales;f__Streptococcaceae;g__Streptococcus;s__Streptococcus infantarius	positive	1664960	38.33	89.95	0.79	0	0.163317	0.0108005	0.468062	0.0602248
Escherichia_1_D	d__Bacteria;p__Pseudomonadota;c__Gammaproteobacteria;o__Enterobacterales;f__Enterobacteriaceae;g__Escherichia;s__Escherichia coli	negative	4200937	51.12	87.97	3.93	71.7	0.172463	0.033391	1.57907	0.377249
Fusobacterium_1_D	d__Bacteria;p__Fusobacteriota;c__Fusobacteriia;o__Fusobacteriales;f__Fusobacteriaceae;g__Fusobacterium_A;s__Fusobacterium_A sp900764925	negative	1996763	31.83	95.51	1.12	0	0.153488	0.00575793	1.1725	0.110132
Nitratidesulfovibrio_1_D	d__Bacteria;p__Desulfobacterota;c__Desulfovibrionia;o__Desulfovibrionales;f__Desulfovibrionaceae;g__Nitratidesulfovibrio;s__Nitratidesulfovibrio vulgaris	negative	3528885	63.6	88.75	6.57	93.75	0.133726	0.0289755	2.21101	0.207895
Clostridium_2_D	d__Bacteria;p__Bacillota;c__Bacilli;o__Erysipelotrichales;f__Erysipelotrichaceae;g__Clostridium_AQ;s__	negative	2770200	41.09	81.13	2.83	33.33	0.0655474	0.00166471	0.635365	0.0476524
Thomasclavelia_1_D	d__Bacteria;p__Bacillota;c__Bacilli;o__Erysipelotrichales;f__Coprobacillaceae;g__Thomasclavelia;s__Thomasclavelia ramosa	positive	1093915	33.43	48.89	1.89	0	0.0653434	0.0228011	0.247821	0.0301591
Desulfovibrio_1_D	d__Bacteria;p__Desulfobacterota;c__Desulfovibrionia;o__Desulfovibrionales;f__Desulfovibrionaceae;g__Desulfovibrio;s__Desulfovibrio legallii	negative	1093177	63.27	44.66	0.59	0	0.0149504	0.00982028	0.147636	0.0420675

### Sheet: D - Read Mapping Stats
cDNA read mapping (post SortMeRNA)
Kingdom	Source	Sequence File	reads used	reads mapped	mapped %	unambiguous	ambiguous	low-Q discards	perfect best site	semiperfect site	Error Rate	Sub Rate	Del Rate	Ins Rate	N Rate
Bacteria	Cow	MCFA-RNA-1	76535616	18364567	23.9948	0.236131	0.003817	0.004292	0.185149	0.185847	0.175899	0.172424	0.007767	0.007048	0.003193
Bacteria	Cow	MCFA-RNA-2	17849239	14494765	81.2066	0.802428	0.009638	0.003774	0.636217	0.63845	0.205659	0.201273	0.012946	0.008542	0.003711
Bacteria	Digester	MCFA-RNA-3	20834180	16763402	80.4611	0.790257	0.014353	0.004881	0.618639	0.620879	0.221501	0.216511	0.008955	0.004205	0.004012
Bacteria	Digester	MCFA-RNA-4	14184834	11502293	81.0887	0.796138	0.014749	0.012534	0.629792	0.632132	0.214006	0.208289	0.009534	0.004701	0.004111
Bacteria	Goat	MCFA-RNA-5	28181992	19282046	68.4197	0.670763	0.013435	0.005689	0.53666	0.539688	0.203749	0.199392	0.006857	0.003486	0.006013
Bacteria	Goat	MCFA-RNA-6	30091312	20021736	66.5366	0.652233	0.013133	0.00484	0.520732	0.523484	0.205678	0.201758	0.006179	0.003339	0.00561
Fungi	Cow	MCFA-RNA-7	54096795	52361532	96.7923	0.10796	0.859962	0.003544	0.715692	0.715935	0.258742	0.192831	0.082874	0.006376	0.000897
Fungi	Cow	MCFA-RNA-8	54959284	53381403	97.129	0.102224	0.869066	0.00335	0.716093	0.71709	0.260612	0.193847	0.083816	0.006379	0.001033
Fungi	Goat	MCFA-RNA-9	53747774	52355169	97.409	0.045934	0.928156	0.00198	0.728977	0.729115	0.250047	0.181362	0.085212	0.006234	0.000867
Fungi	Goat	MCFA-RNA-10	55031961	54330303	98.725	0.044841	0.942409	0.002235	0.746507	0.746675	0.242431	0.178232	0.079366	0.005259	0.000875
DNA read mapping
Kingdom	Source	Sequence File	Read	reads used	bad pairs	mapped	unambiguous	ambiguous	low-Q discards	perfect best site	semiperfect site	rescued	Error Rate	Sub Rate	Del Rate	Ins Rate	N Rate
Bacteria	Cow	MCFA-DNA-1	R1	22184760	0.002373	0.771092	0.768496	0.002596	0.004287	0.657868	0.659991	0.003192	0.144115	0.14193	0.005427	0.004292	0.003705
Bacteria	Cow		R2			0.769453	0.766847	0.002606	0.004271	0.647618	0.649697	0.005192	0.155669	0.15353	0.005712	0.004746	0.00369
Bacteria	Cow	MCFA-DNA-2	R1	22434430	0.002751	0.757454	0.754914	0.00254	0.00315	0.642672	0.644919	0.003637	0.148587	0.146555	0.00531	0.004169	0.004056
Bacteria	Cow		R2			0.755822	0.753285	0.002538	0.00314	0.631222	0.63346	0.005508	0.161944	0.15994	0.005604	0.004646	0.004057
Bacteria	Cow	MCFA-DNA-3	R1	19691590	0.002759	0.799966	0.797998	0.001968	0.002219	0.683299	0.685316	0.003618	0.143321	0.141475	0.00492	0.003759	0.003513
Bacteria	Cow		R2			0.798053	0.796076	0.001977	0.002214	0.669008	0.670995	0.005028	0.15922	0.157447	0.005073	0.0041	0.003517
Bacteria	Digester	MCFA-DNA-4	R1	21477618	0.002917	0.733709	0.730762	0.002947	0.002548	0.591013	0.593169	0.003404	0.191716	0.189571	0.005763	0.004769	0.004244
Bacteria	Digester		R2			0.732255	0.7293	0.002955	0.002543	0.582318	0.584421	0.005124	0.20206	0.199956	0.006013	0.005158	0.00421
Bacteria	Digester	MCFA-DNA-5	R1	21867116	0.003154	0.739006	0.736126	0.00288	0.00278	0.589915	0.592024	0.003663	0.199049	0.196952	0.005762	0.004749	0.004078
Bacteria	Digester		R2			0.737699	0.734819	0.002881	0.002773	0.579903	0.581973	0.005366	0.211263	0.209214	0.005987	0.005122	0.004083
Bacteria	Digester	MCFA-DNA-6	R1	16130450	0.004059	0.717852	0.715358	0.002494	0.002599	0.575599	0.57785	0.004276	0.195198	0.193239	0.005674	0.004669	0.004471
Bacteria	Digester		R2			0.715801	0.713318	0.002484	0.00259	0.56289	0.565063	0.005668	0.210754	0.208896	0.00585	0.004942	0.004427
Bacteria	Goat	MCFA-DNA-7	R1	23543146	0.001911	0.620188	0.617547	0.002641	0.003216	0.535962	0.537818	0.002413	0.132836	0.13086	0.005049	0.004162	0.004283
Bacteria	Goat		R2			0.618867	0.616207	0.00266	0.0032	0.527093	0.528915	0.003839	0.145382	0.143445	0.005324	0.004685	0.004251
Bacteria	Goat	MCFA-DNA-8	R1	21393376	0.002177	0.625735	0.623204	0.002531	0.003003	0.543536	0.545417	0.002572	0.128412	0.126422	0.004986	0.004097	0.004287
Bacteria	Goat		R2			0.624484	0.621942	0.002542	0.002999	0.533644	0.535464	0.003923	0.142595	0.14065	0.005247	0.00443	0.004231
Bacteria	Goat	MCFA-DNA-9	R1	18858672	0.002568	0.634643	0.631706	0.002938	0.004289	0.548951	0.550927	0.002732	0.131952	0.129985	0.005361	0.004607	0.004393
Bacteria	Goat		R2			0.633263	0.630308	0.002955	0.004276	0.540648	0.542588	0.004245	0.143229	0.141326	0.005616	0.005022	0.004376
